# TerrestrialMetagenomeDB: a public repository of curated and standardized metadata for terrestrial metagenomes

**DOI:** 10.1101/796441

**Authors:** Felipe Borim Corrêa, João Pedro Saraiva, Peter F. Stadler, Ulisses Nunes da Rocha

**Affiliations:** Department of Environmental Microbiology, UFZ-Helmholtz Centre for Environmental Research, Leipzig, Saxony, 04318, Germany; Department of Computer Science and Interdisciplinary Center of Bioinformatics, University of Leipzig, Leipzig, Saxony, 04107, Germany

## Abstract

Microbiome studies focused on the genetic potential of microbial communities (metagenomics) became standard within microbial ecology. MG-RAST and the Sequence Read Archive (SRA), the two main metagenome repositories, contain over 202 858 public available metagenomes and this number has increased exponentially. However, mining databases can be challenging due to misannotated, misleading and decentralized data. The main goal of TerrestrialMetagenomeDB is to make it easier for scientists to find terrestrial metagenomes of interest that could be compared with novel datasets in meta-analyses. We defined terrestrial metagenomes as those that do not belong to marine environments. Further, we curated the database using text mining to assign potential descriptive keywords that better contextualize environmental aspects of terrestrial metagenomes, such as biomes and materials. TerrestrialMetagenomeDB release 1.0 includes 15 194 terrestrial metagenomes from SRA and MG-RAST. Together, the downloadable data amounts to 68 Tbp. In total, 199 terrestrial terms were divided into 14 categories. These metagenomes span 84 countries, 31 biomes and 7 main source materials. The TerrestrialMetagenomeDB is publicly available at https://webapp.ufz.de/tmdb.
