## Supplementary material for "TerrestrialMetagenomeDB: a public repository of curated and standardized metadata for terrestrial metagenomes": Suppl_Table_S1.xlsx

### Sheet: Table S2
Supplementary Table S1. Attributes chosen to represent different synonyms from SRAdb's "sample_attribute".
TMDB Attribute	Synonyms
collection_date	collection_date, collection date, collectiondate, Collection date, date_collected
sample_altitude	altitude, alt
sample_depth	depth, Depth, geographic location (depth), Sample Depth (m), Sample Depth (ft),
sample_elevation	elevation, geographic location (elevation), elev, Elevation
sample_temp	temperature, temp
sample_ph	ph, pH
sample_latitude; sample_longitude	lat_lon, geographic location (longitude), geographic location (latitude), longitude, latitude, Longitude Start, Latitude Start, geographic location (latitude and longitude), Geographic location (longitude), Geographic location (latitude), Longitude, Latitude, lat_lon (N
sample_location	geographic location (country and/or sea), geographic location (country and/or sea,region), geographic location (country and/or sea, region), geographic location, geographic location (region and locality), Geographic location (country, geo_loc
