## Supplementary material for "TerrestrialMetagenomeDB: a public repository of curated and standardized metadata for terrestrial metagenomes": Suppl_Table_S2.xlsx

### Sheet: Table S1
Supplementary Table S2. Groups of terrestrial TMDB attribute groups and respective values.
TMDB terrestiral attribute	Attribute value
TMDB_anthropogenic_material	plastic
TMDB_anthropogenic_material	emulsion
TMDB_anthropogenic_material	glass
TMDB_anthropogenic_material	paint
TMDB_biome	anthropogenic terrestrial
TMDB_biome	cropland
TMDB_biome	dense settlement
TMDB_biome	urban
TMDB_biome	rangeland
TMDB_biome	village
TMDB_biome	desert
TMDB_biome	montane desert
TMDB_biome	polar desert
TMDB_biome	subtropical desert
TMDB_biome	temperate desert
TMDB_biome	tropical desert
TMDB_biome	forest
TMDB_biome	broadleaf forest
TMDB_biome	subtropical broadleaf forest
TMDB_biome	subtropical dry broadleaf forest
TMDB_biome	subtropical moist broadleaf forest
TMDB_biome	temperate broadleaf forest
TMDB_biome	tropical broadleaf forest
TMDB_biome	tropical dry broadleaf forest
TMDB_biome	tropical moist broadleaf forest
TMDB_biome	coniferous forest
TMDB_biome	subpolar coniferous forest
TMDB_biome	subtropical coniferous forest
TMDB_biome	temperate coniferous forest
TMDB_biome	tropical coniferous forest
TMDB_biome	mediterranean forest
TMDB_biome	mixed forest
TMDB_biome	temperate mixed forest
TMDB_biome	grassland
TMDB_biome	flooded grassland
TMDB_biome	montane grassland
TMDB_biome	subtropical grassland
TMDB_biome	mediterranean grassland
TMDB_biome	temperate grassland
TMDB_biome	tropical grassland
TMDB_biome	mangrove
TMDB_biome	shrubland
TMDB_biome	montane shrubland
TMDB_biome	subtropical shrubland
TMDB_biome	mediterranean shrubland
TMDB_biome	temperate shrubland
TMDB_biome	tropical shrubland
TMDB_biome	xeric shrubland
TMDB_biome	tundra
TMDB_biome	alpine tundra
TMDB_biome	woodland
TMDB_biome	savanna
TMDB_biome	flooded savanna
TMDB_biome	montane savanna
TMDB_biome	subtropical savanna
TMDB_biome	mediterranean savanna
TMDB_biome	temperate savanna
TMDB_biome	tropical savanna
TMDB_biome	subtropical woodland
TMDB_biome	mediterranean woodland
TMDB_biome	temperate woodland
TMDB_biome	tropical woodland
TMDB_gas	air
TMDB_gas	biogas
TMDB_gas	aerosol
TMDB_gas	natural gas
TMDB_gas	smoke
TMDB_material	water
TMDB_material	gas
TMDB_material	inorganic material
TMDB_material	soil
TMDB_material	sediment
TMDB_material	organic material
TMDB_material	sludge
TMDB_material	anthropogenic environmental material
TMDB_organic_material	hay
TMDB_organic_material	oil
TMDB_organic_material	wood
TMDB_organic_material	sewage
TMDB_organic_material	compost
TMDB_organic_material	shale
TMDB_organic_material	plant litter
TMDB_organic_material	petroleum
TMDB_organic_material	biological product
TMDB_organic_material	paraffin
TMDB_organic_material	biofilm material
TMDB_organic_material	wax
TMDB_organic_material	biochar
TMDB_organic_material	paraffin wax
TMDB_organic_material	straw
TMDB_organic_material	silage
TMDB_organic_material	poultry litter
TMDB_organic_material	pig manure
TMDB_organic_material	biosolids
TMDB_organic_material	microbial mat material
TMDB_organic_material	rice straw
TMDB_organic_material	farmyard manure
TMDB_organic_material	necromass
TMDB_organic_material	hide
TMDB_organic_material	horse manure
TMDB_organic_material	coke
TMDB_organic_material	charcoal
TMDB_organic_material	bagasse
TMDB_other_material	gel
TMDB_other_material	particulate matter
TMDB_other_material	rock
TMDB_other_material	dust
TMDB_other_material	crystal
TMDB_other_material	coal
TMDB_other_material	bedrock
TMDB_other_material	gravel
TMDB_other_material	detritus
TMDB_other_material	limestone
TMDB_other_material	basalt
TMDB_other_material	travertine
TMDB_other_material	hydrothermal fluid
TMDB_other_material	lava
TMDB_other_material	flame
TMDB_other_material	ore
TMDB_other_material	volcanic ash
TMDB_other_material	lignite
TMDB_other_material	asphalt
TMDB_other_material	metamorphic rock
TMDB_other_material	igneous rock
TMDB_other_material	concrete
TMDB_other_material	volcanic rock
TMDB_other_material	granite
TMDB_sediment	marine sediment
TMDB_sediment	lake sediment
TMDB_sediment	stream sediment
TMDB_sediment	sediment surface
TMDB_sediment	saline lake sediment
TMDB_sediment	intertidal sediment
TMDB_sediment	contaminated sediment
TMDB_sediment	terrigenous sediment
TMDB_sediment	anaerobic sediment
TMDB_sediment	granular sediment
TMDB_sediment	inorganically contaminated sediment
TMDB_sediment	alluvial sediment
TMDB_sludge	activated sludge
TMDB_sludge	anaerobic sludge
TMDB_sludge	leachate
TMDB_sludge	anaerobic digester sludge
TMDB_sludge	raw primary sludge
TMDB_sludge	secondary sludge
TMDB_soil_condition	permafrost
TMDB_soil_condition	contaminated soil
TMDB_soil_condition	leafy wood soil
TMDB_soil_condition	mine tailing
TMDB_soil_condition	dry soil
TMDB_soil_condition	metal contaminated soil
TMDB_soil_condition	fertilized soil
TMDB_soil_condition	oil contaminated soil
TMDB_soil_location	meadow soil
TMDB_soil_location	forest soil
TMDB_soil_location	agricultural soil
TMDB_soil_location	grassland soil
TMDB_soil_location	peat soil
TMDB_soil_location	farm soil
TMDB_soil_location	beach sand
TMDB_soil_location	surface soil
TMDB_soil_location	field soil
TMDB_soil_location	desert sand
TMDB_soil_location	pond soil
TMDB_soil_location	paddy field soil
TMDB_soil_location	arable soil
TMDB_soil_location	spruce forest soil
TMDB_soil_location	beech forest soil
TMDB_soil_location	alluvial paddy field soil
TMDB_soil_location	garden soil
TMDB_soil_location	savanna soil
TMDB_soil_location	greenhouse soil
TMDB_soil_location	alluvial soil
TMDB_soil_type	clay
TMDB_soil_type	sand
TMDB_soil_type	bulk soil
TMDB_soil_type	silt
TMDB_soil_type	mud
TMDB_soil_type	loam
TMDB_soil_type	luvisol
TMDB_soil_type	podzol
TMDB_soil_type	cambisol
TMDB_soil_type	nitisol
TMDB_soil_type	histosol
TMDB_soil_type	solonchak
TMDB_soil_type	rocky sand
TMDB_soil_type	phaeozem
TMDB_soil_type	leptosol
TMDB_soil_type	fluvisol
TMDB_soil_type	compost soil
TMDB_soil_type	anaerobic mud
TMDB_soil_type	alluvium
TMDB_soil_type	red soil
TMDB_soil_type	anthrosol
TMDB_soil_type	steppe soil
TMDB_soil_type	stagnosol
TMDB_soil_type	pasture soil
TMDB_soil_type	humus
TMDB_soil_type	estuarine mud
TMDB_water_condition	meltwater
TMDB_water_condition	ice
TMDB_water_condition	snow
TMDB_water_condition	contaminated water
TMDB_water_condition	multiyear ice
TMDB_water_condition	liquid water
TMDB_water_condition	foam
TMDB_water_condition	glacial ice
TMDB_water_condition	anoxic water
TMDB_water_condition	fog
TMDB_water_condition	mist
TMDB_water_location	surface water
TMDB_water_location	groundwater
TMDB_water_location	river water
TMDB_water_location	water surface
TMDB_water_location	underground water
TMDB_water_location	estuarine water
TMDB_water_location	pond water
TMDB_water_location	ground water
TMDB_water_location	ditch water
TMDB_water_location	urban stormwater
TMDB_water_type	oil field production water
TMDB_water_type	sterile water
TMDB_water_type	fresh water
TMDB_water_type	drinking water
TMDB_water_type	saline water
TMDB_water_type	waste water
TMDB_water_type	brackish water
TMDB_water_type	tap water
TMDB_water_type	brine
TMDB_water_type	hypersaline water
TMDB_water_type	distilled water
TMDB_water_type	stormwater
TMDB_water_type	oligotrophic water
TMDB_water_type	industrial wastewater
TMDB_water_type	mesotrophic water
TMDB_water_type	eutrophic water
