## Supplementary material for "TerrestrialMetagenomeDB: a public repository of curated and standardized metadata for terrestrial metagenomes": Suppl_Table_S3.xlsx

### Sheet: Table S3
Supplementary Table S3. Collection of equivalent and comparable attributes present in both Sequence Nucelotide Archive (SRA), MG-RAST and TerrestrialMetagenomeDB (TMDB). The "Origin" column indicates from where the original metadata was retrieved.
SRA Attributes	Origin	MG-RAST Attributes	Origin	TMDB Attributes	TMDB Definition
run_accession	SRAdb	metagenome_id	MG-RAST API	library_id	Metagenomic library ID (run ID for SRA entries and metagenome ID for MG-RAST).
experiment_accession	SRAdb	project_id	MG-RAST API	project_id	Project ID related to the database of origin (experiment ID for SRA entries and project ID for MG-RAST).
sample_accession	SRAdb	sample_id	MG-RAST API	sample_id	Sample ID related to the database of origin (sample ID for SRA and MG-RAST entries).
CreateDate	EDirect	created_on	MG-RAST API	creation_date	Date when the project was created.
platform	SRAdb	seq_meth	MG-RAST API	seq_platform	Sequencing platform.
spots	SRAdb	sequence_count_raw	MG-RAST API	sequence_count	Total number of sequences / reads present in the library.
bases	SRAdb	bp_count_raw	MG-RAST API	basepairs_count	Total number of basepairs (nucleotides) present in the library.
-	Calculated	-	Calculated	average_length	Average length of the sequences. (total number of sequences divided by total number of basepairs)
-	Inferred	-	Inferred	assembled	Assembled datasets were inferred for Illumina and 454 if the sequences average length is greater than 600bp.
sample_latitude	SRAdb "sample_attribute"	latitude	MG-RAST API	sample_latitude	Geographic coordinate of latitude in decimal degrees where the sample was collected.
sample_longitude	SRAdb "sample_attribute"	longitude	MG-RAST API	sample_longitude	Geographic coordinate of latitude in decimal degrees where the sample was collected.
sample_depth	SRAdb "sample_attribute"	depth	MG-RAST API	sample_depth	Depth where the sample was collected.
sample_elevation	SRAdb "sample_attribute"	elevation	MG-RAST API	sample_elevation	Elevation where the sample was collected.
sample_altitude	SRAdb "sample_attribute"	altitude	MG-RAST API	sample_altitude	Altitude where the sample was collected.
sample_temperature	SRAdb "sample_attribute"	temperature	MG-RAST API	sample_temp	Temperature of the sample.
sample_ph	SRAdb "sample_attribute"	-	-	sample_ph	pH of the sample.
sample_location	SRAdb "sample_attribute"	country	MG-RAST API	sample_location	Location (country) where the sample was collected.
sample_collection_date	SRAdb "sample_attribute"	collection_date	MG-RAST API	sample_collection_date	Collection date when the sample was collected.
TMDB_anthropogenic_material	Search on metadata	TMDB_anthropogenic_material	Search on metadata	TMDB_anthropogenic_material	Terrestrial ENVO terms of “anthropogenic_material” identified in the metagenome annotation entry metadata.
TMDB_biome	Search on metadata	TMDB_biome	Search on metadata	TMDB_biome	Terrestrial ENVO terms of “biome” identified in the metagenome annotation entry metadata.
TMDB_gas	Search on metadata	TMDB_gas	Search on metadata	TMDB_gas	Terrestrial ENVO terms of “gas” identified in the metagenome annotation entry metadata.
TMDB_other_material	Search on metadata	TMDB_other_material	Search on metadata	TMDB_other_material	Terrestrial ENVO terms of “other_material” identified in the metagenome annotation entry metadata.
TMDB_material	Search on metadata	TMDB_material	Search on metadata	TMDB_material	Terrestrial ENVO terms of “material” identified in the metagenome annotation entry metadata.
TMDB_organic_material	Search on metadata	TMDB_organic_material	Search on metadata	TMDB_organic_material	Terrestrial ENVO terms of “organic_material” identified in the metagenome annotation entry metadata.
TMDB_sediment	Search on metadata	TMDB_sediment	Search on metadata	TMDB_sediment	Terrestrial ENVO terms of “sediment” identified in the metagenome annotation entry metadata.
TMDB_sludge	Search on metadata	TMDB_sludge	Search on metadata	TMDB_sludge	Terrestrial ENVO terms of “sludge” identified in the metagenome annotation entry metadata.
TMDB_soil_condition	Search on metadata	TMDB_soil_condition	Search on metadata	TMDB_soil_condition	Terrestrial ENVO terms of “soil_condition” identified in the metagenome annotation entry metadata.
TMDB_soil_location	Search on metadata	TMDB_soil_location	Search on metadata	TMDB_soil_location	Terrestrial ENVO terms of “soil_location” identified in the metagenome annotation entry metadata.
TMDB_soil_type	Search on metadata	TMDB_soil_type	Search on metadata	TMDB_soil_type	Terrestrial ENVO terms of “soil_type” identified in the metagenome annotation entry metadata.
TMDB_water_condition	Search on metadata	TMDB_water_condition	Search on metadata	TMDB_water_condition	Terrestrial ENVO terms of “water_condition” identified in the metagenome annotation entry metadata.
TMDB_water_location	Search on metadata	TMDB_water_location	Search on metadata	TMDB_water_location	Terrestrial ENVO terms of “water_location” identified in the metagenome annotation entry metadata.
TMDB_water_type	Search on metadata	TMDB_water_type	Search on metadata	TMDB_water_type	Terrestrial ENVO terms of “water_type” identified in the metagenome annotation entry metadata.
Percent Quality Scores above 30	SRA Tinder	-	-	quality_above30_sra	Percentage of sequences in the dataset with PHRED score above 30 (only SRA).
mean_quality_score	SRA Tinder	-	-	quality_mean_sra	Mean of PHRED quality score of the sequences in the dataset (only SRA).
-	-	drisee_score_raw	MG-RAST API	drisee_score_raw_MGRAST	DRISEE quality score of the dataset (only MG-RAST).
-	-	-	-	source_database	Database where the metagenomic library is deposited.
