## Supplementary material for "TerrestrialMetagenomeDB: a public repository of curated and standardized metadata for terrestrial metagenomes": Suppl_Table_S4.xlsx

### Sheet: Table S1
Supplementary Table S4. Regular expressions used to filter out non-terrestrial and non-metagenomic datasets from TerrestrialMetagenomeDB
Regular expression	Flag	Filter type	Description
BioSampleModel: Human	exact match	Non-terrestrial	Human-related BioSampleModels
BioSampleModel: MIGS/MIMS/MIMARKS.human-\w+	exact match	Non-terrestrial	Human-related BioSampleModels
BioSampleModel: MIMS.me.human-\w+	exact match	Non-terrestrial	Human-related BioSampleModels
human	case insensitive	Non-terrestrial	Human-related
homo sapiens	case insensitive	Non-terrestrial	Human-related
\Wgut	case insensitive	Non-terrestrial	Gut related
American gut	exact match	Non-metagenomic	Human-gut related
Genome assembly	exact match	Non-metagenomic	-
Recovery of nearly 8,000	exact match	Non-metagenomic	Project where many assemblies were deposited as metagenomes (PRJNA348753)
Genome sequencing	exact match	Non-metagenomic	-
\Wgenome	case insensitive	Non-metagenomic	-
amplicon	case insensitive	Non-metagenomic	Strategy for sequencing targeted genes
1[68]S	case insensitive	Non-metagenomic	Genes for targeted approaches
targeted	case insensitive	Non-metagenomic	Targeted approaches (I. e.: non-random)
V[1-9][-]?\W	exact match	Non-metagenomic	Hypervariable regions of 16S rRNA
